# OctopusV and TentacleSV: a one-stop toolkit for multi-sample, cross-platform structural variant comparison and analysis

**DOI:** 10.1101/2025.03.24.645012

**Authors:** Qingxiang Guo, Yangyang Li, Ting-You Wang, Abhi Ramakrishnan, Rendong Yang

## Abstract

Structural variants (SVs) significantly influence genomic variability and disease, but their accurate analysis across multiple samples and sequencing platforms remains challenging. We developed OctopusV, a tool that standardizes ambiguous breakend (BND) annotations into canonical SV types (inversions, duplications, translocations) and integrates variant calls using flexible set operations, such as union, intersection, difference, and complement, enabling cohort-specific variant identification. Together with TentacleSV, an automated pipeline, OctopusV provides an end-to-end solution from raw data to final callsets. Evaluations show improved precision, recall, and consistency, highlighting its value in cancer genomics and rare disease diagnostics. Both tools are available at https://github.com/ylab-hi/OctopusV and https://github.com/ylab-hi/TentacleSV.
