## Supplementary Dataset 2 for "OctopusV and TentacleSV: a one-stop toolkit for multi-sample, cross-platform structural variant comparison and analysis"

### Sheet: NA12878_ngs
tool	analysis_type	precision	recall	f1
jasmine	intersection	NA	NA	NA
jasmine	min2	0.758351	0.0420872	0.0797484
jasmine	min3	NA	NA	NA
jasmine	union	0.456535	0.0776557	0.132734
octopusv	boolean_ops	0.426357	0.000822307	0.00164145
octopusv	intersection	0.316062	0.000912013	0.00181878
octopusv	max_support	0.394822	0.0563206	0.098579
octopusv	min2	0.688777	0.0448681	0.0842481
octopusv	min3	0.727876	0.0147567	0.0289269
octopusv	single_caller	0.322873	0.0239964	0.0446727
octopusv	union	0.434982	0.0708679	0.121879
survivor	intersection	0.636015	0.00248187	0.00494445
survivor	min2	0.671925	0.0439411	0.0824878
survivor	min3	0.69193	0.0147417	0.0288684
survivor	union	0.333476	0.0698961	0.115569
svmerge	union	0.349058	0.032967	0.0602443

### Sheet: NA12878_pacbio
tool	analysis_type	precision	recall	f1
combisv_4callers	union	0.327258	0.113822	0.1689
jasmine	intersection	0.464234	0.0722883	0.125097
jasmine	min2	0.281159	0.123137	0.171266
jasmine	min3	0.326125	0.115661	0.170761
jasmine	min4	0.35602	0.107304	0.164905
jasmine	min5	0.392395	0.0919489	0.148986
jasmine	union	0.202943	0.135247	0.16232
jasmine_4callers	union	0.257095	0.126501	0.169568
octopusv	boolean_ops	0.193878	0.00028407	0.000567308
octopusv	intersection	0.451978	0.0758466	0.129895
octopusv	max_support	0.0802199	0.0172385	0.0283787
octopusv	min2	0.299291	0.118607	0.169888
octopusv	min3	0.333363	0.113762	0.169635
octopusv	min4	0.351264	0.108664	0.165982
octopusv	min5	0.380001	0.0952829	0.152362
octopusv	single_caller	0.146341	0.00107647	0.00213723
octopusv	union	0.228815	0.127248	0.163546
octopusv_4callers	union	0.268354	0.122853	0.168545
survivor	intersection	0.465501	0.079988	0.136518
survivor	min2	0.306568	0.112222	0.164301
survivor	min3	0.34332	0.109651	0.166215
survivor	min4	0.353362	0.107094	0.164372
survivor	min5	0.380404	0.0973462	0.155022
survivor	union	0.253419	0.115542	0.158718
survivor_4callers	union	0.294104	0.113359	0.163643
svmerge	union	0.218892	0.126112	0.160027
svmerge_4callers	union	0.248508	0.128908	0.169758

### Sheet: visor_ngs
tool	analysis_type	precision	recall	f1
jasmine	intersection	NA	NA	NA
jasmine	min2	0.952645	0.0629214	0.118046
jasmine	min3	NA	NA	NA
jasmine	union	0.727643	0.219907	0.337742
octopusv	boolean_ops	0.424242	0.00056869	0.00113586
octopusv	intersection	0.733858	0.0126195	0.0248123
octopusv	max_support	0.841561	0.128808	0.22342
octopusv	min2	0.872798	0.0851951	0.155237
octopusv	min3	0.894227	0.0599832	0.112425
octopusv	single_caller	0.451657	0.00442765	0.00876934
octopusv	union	0.856378	0.188521	0.309015
survivor	intersection	0.664565	0.0071357	0.0141198
survivor	min2	0.831195	0.0833401	0.151491
survivor	min3	0.867702	0.0597666	0.11183
survivor	union	0.564258	0.177634	0.270205
svmerge	union	0.621158	0.224362	0.329653

### Sheet: visor_ont
tool	analysis_type	precision	recall	f1
combisv_4callers	union	0.801207	0.354063	0.491103
jasmine	intersection	0.935462	0.219419	0.355462
jasmine	min2	0.745656	0.416051	0.534095
jasmine	min3	0.8108	0.377339	0.515001
jasmine	min4	0.868045	0.339277	0.48787
jasmine	min5	0.894479	0.283844	0.430938
jasmine	union	0.560103	0.498605	0.527568
jasmine_4callers	union	0.685593	0.41953	0.520534
octopusv	boolean_ops	0.622807	0.000961356	0.00191975
octopusv	intersection	0.929451	0.251347	0.39569
octopusv	max_support	0.30582	0.0656701	0.108123
octopusv	min2	0.808053	0.385043	0.52156
octopusv	min3	0.848414	0.365126	0.510536
octopusv	min4	0.87252	0.342432	0.491837
octopusv	min5	0.893587	0.312224	0.462758
octopusv	single_caller	0.144246	0.00241016	0.0047411
octopusv	union	0.654463	0.42213	0.513227
octopusv_4callers	union	0.737522	0.400357	0.518987
survivor	intersection	0.912984	0.245918	0.387468
survivor	min2	0.805244	0.349284	0.487227
survivor	min3	0.833893	0.339535	0.482579
survivor	min4	0.853447	0.326049	0.471838
survivor	min5	0.874358	0.304357	0.451538
survivor	union	0.661453	0.371083	0.47544
survivor_4callers	union	0.748352	0.358207	0.484502
svmerge	union	0.543068	0.393465	0.456318
svmerge_4callers	union	0.604505	0.433558	0.504956

### Sheet: visor_pacbio
tool	analysis_type	precision	recall	f1
combisv_4callers	union	0.799703	0.349988	0.48689
jasmine	intersection	0.93889	0.1658	0.281831
jasmine	min2	0.770713	0.405706	0.531584
jasmine	min3	0.832421	0.366561	0.508987
jasmine	min4	0.875993	0.328554	0.477874
jasmine	min5	0.905072	0.267487	0.412935
jasmine	union	0.589557	0.47839	0.528188
jasmine_4callers	union	0.695422	0.418596	0.522615
octopusv	boolean_ops	0.65812	0.0010426	0.0020819
octopusv	intersection	0.928284	0.190687	0.316383
octopusv	max_support	0.336939	0.0750806	0.122798
octopusv	min2	0.829669	0.3822	0.523323
octopusv	min3	0.867605	0.359628	0.508486
octopusv	min4	0.887231	0.334931	0.486288
octopusv	min5	0.905657	0.292848	0.442585
octopusv	single_caller	0.174089	0.00349338	0.00684932
octopusv	union	0.6611	0.421318	0.51465
octopusv_4callers	union	0.739856	0.400222	0.51945
survivor	intersection	0.91233	0.194167	0.320189
survivor	min2	0.819872	0.351599	0.492144
survivor	min3	0.850518	0.340984	0.486802
survivor	min4	0.866296	0.324952	0.472621
survivor	min5	0.883947	0.290113	0.436851
survivor	union	0.67472	0.373602	0.480915
survivor_4callers	union	0.762494	0.360278	0.489343
svmerge	union	0.543974	0.409863	0.46749
svmerge_4callers	union	0.608396	0.436794	0.508508

### Sheet: Overview
dataset	tool	analysis_type	precision	recall	f1
NA12878_ngs	jasmine	intersection	NA	NA	NA
NA12878_ngs	jasmine	min2	0.761838	0.0406519	0.0771851
NA12878_ngs	jasmine	min3	NA	NA	NA
NA12878_ngs	jasmine	union	0.468067	0.0733049	0.126758
NA12878_ngs	octopusv	boolean_ops	0.666667	0.00128579	0.00256663
NA12878_ngs	octopusv	intersection	0.503546	0.00196366	0.00391206
NA12878_ngs	octopusv	max_support	0.438109	0.0624953	0.109387
NA12878_ngs	octopusv	min2	0.714941	0.0465725	0.0874484
NA12878_ngs	octopusv	min3	0.764012	0.0154893	0.030363
NA12878_ngs	octopusv	single_caller	0.359686	0.0267325	0.0497662
NA12878_ngs	octopusv	union	0.474443	0.0772969	0.132936
NA12878_ngs	survivor	intersection	0.459016	0.000418629	0.000836495
NA12878_ngs	survivor	min2	0.681608	0.041833	0.078828
NA12878_ngs	survivor	min3	0.699174	0.0126486	0.0248476
NA12878_ngs	survivor	union	0.329648	0.0677581	0.112411
NA12878_ngs	svmerge	union	0.349058	0.032967	0.0602443
NA12878_pacbio	combisv_4callers	union	0.327258	0.113822	0.1689
NA12878_pacbio	jasmine	intersection	0.463722	0.0693728	0.12069
NA12878_pacbio	jasmine	min2	0.287374	0.120161	0.169464
NA12878_pacbio	jasmine	min3	0.33021	0.113822	0.169291
NA12878_pacbio	jasmine	min4	0.357997	0.106122	0.163714
NA12878_pacbio	jasmine	min5	0.392395	0.0919489	0.148986
NA12878_pacbio	jasmine	union	0.202943	0.135247	0.16232
NA12878_pacbio	jasmine_4callers	union	0.257095	0.126501	0.169568
NA12878_pacbio	octopusv	boolean_ops	0.285714	0.000418629	0.000836033
NA12878_pacbio	octopusv	intersection	0.461244	0.0774015	0.132558
NA12878_pacbio	octopusv	max_support	0.200737	0.0431636	0.0710497
NA12878_pacbio	octopusv	min2	0.318896	0.126486	0.181129
NA12878_pacbio	octopusv	min3	0.352725	0.120475	0.179605
NA12878_pacbio	octopusv	min4	0.367427	0.113703	0.173664
NA12878_pacbio	octopusv	min5	0.393954	0.0987815	0.157956
NA12878_pacbio	octopusv	single_caller	0.20122	0.00148015	0.00293869
NA12878_pacbio	octopusv	union	0.252245	0.140301	0.180311
NA12878_pacbio	octopusv_4callers	union	0.290439	0.132989	0.182441
NA12878_pacbio	survivor	intersection	0.467415	0.0796741	0.136142
NA12878_pacbio	survivor	min2	0.306568	0.112222	0.164301
NA12878_pacbio	survivor	min3	0.34332	0.109651	0.166215
NA12878_pacbio	survivor	min4	0.355199	0.106377	0.163721
NA12878_pacbio	survivor	min5	0.382517	0.0966285	0.154283
NA12878_pacbio	survivor	union	0.253976	0.114839	0.158162
NA12878_pacbio	survivor_4callers	union	0.294926	0.112626	0.163004
NA12878_pacbio	svmerge	union	0.218892	0.126112	0.160027
NA12878_pacbio	svmerge_4callers	union	0.248508	0.128908	0.169758
visor_ngs	jasmine	intersection	NA	NA	NA
visor_ngs	jasmine	min2	0.952645	0.0629214	0.118046
visor_ngs	jasmine	min3	NA	NA	NA
visor_ngs	jasmine	union	0.727643	0.219907	0.337742
visor_ngs	octopusv	boolean_ops	0.545455	0.000731172	0.00146039
visor_ngs	octopusv	intersection	0.774016	0.01331	0.0261701
visor_ngs	octopusv	max_support	0.874657	0.133886	0.232224
visor_ngs	octopusv	min2	0.893189	0.0871855	0.158864
visor_ngs	octopusv	min3	0.910174	0.0610529	0.11443
visor_ngs	octopusv	single_caller	0.549724	0.00538901	0.0106734
visor_ngs	octopusv	union	0.883572	0.194519	0.318844
visor_ngs	survivor	intersection	NA	NA	NA
visor_ngs	survivor	min2	0.826606	0.0759742	0.139158
visor_ngs	survivor	min3	0.861723	0.0524007	0.0987938
visor_ngs	survivor	union	0.555629	0.170268	0.26066
visor_ngs	svmerge	union	0.621158	0.224362	0.329653
visor_ont	combisv_4callers	union	0.801207	0.354063	0.491103
visor_ont	jasmine	intersection	0.935462	0.219419	0.355462
visor_ont	jasmine	min2	0.745656	0.416051	0.534095
visor_ont	jasmine	min3	0.8108	0.377339	0.515001
visor_ont	jasmine	min4	0.868045	0.339277	0.48787
visor_ont	jasmine	min5	0.894479	0.283844	0.430938
visor_ont	jasmine	union	0.560103	0.498605	0.527568
visor_ont	jasmine_4callers	union	0.685593	0.41953	0.520534
visor_ont	octopusv	boolean_ops	0.780702	0.00120508	0.00240645
visor_ont	octopusv	intersection	0.955638	0.258429	0.406838
visor_ont	octopusv	max_support	0.495668	0.1069	0.17587
visor_ont	octopusv	min2	0.856749	0.408387	0.553119
visor_ont	octopusv	min3	0.893636	0.384624	0.537784
visor_ont	octopusv	min4	0.913061	0.358356	0.514702
visor_ont	octopusv	min5	0.929665	0.32483	0.481442
visor_ont	octopusv	single_caller	0.622366	0.0103989	0.020456
visor_ont	octopusv	union	0.703776	0.454261	0.552138
visor_ont	octopusv_4callers	union	0.784231	0.42584	0.551963
visor_ont	survivor	intersection	0.912984	0.245918	0.387468
visor_ont	survivor	min2	0.805244	0.349284	0.487227
visor_ont	survivor	min3	0.833893	0.339535	0.482579
visor_ont	survivor	min4	0.853447	0.326049	0.471838
visor_ont	survivor	min5	0.874358	0.304357	0.451538
visor_ont	survivor	union	0.661994	0.370867	0.475401
visor_ont	survivor_4callers	union	0.748352	0.358207	0.484502
visor_ont	svmerge	union	0.543068	0.393465	0.456318
visor_ont	svmerge_4callers	union	0.604505	0.433558	0.504956
visor_pacbio	combisv_4callers	union	0.799703	0.349988	0.48689
visor_pacbio	jasmine	intersection	0.93889	0.1658	0.281831
visor_pacbio	jasmine	min2	0.770713	0.405706	0.531584
visor_pacbio	jasmine	min3	0.832421	0.366561	0.508987
visor_pacbio	jasmine	min4	0.875993	0.328554	0.477874
visor_pacbio	jasmine	min5	0.905072	0.267487	0.412935
visor_pacbio	jasmine	union	0.589557	0.47839	0.528188
visor_pacbio	jasmine_4callers	union	0.695422	0.418596	0.522615
visor_pacbio	octopusv	boolean_ops	0.726496	0.00115092	0.0022982
visor_pacbio	octopusv	intersection	0.954782	0.19613	0.325414
visor_pacbio	octopusv	max_support	0.525588	0.117367	0.191885
visor_pacbio	octopusv	min2	0.876374	0.40381	0.552872
visor_pacbio	octopusv	min3	0.909438	0.377055	0.53309
visor_pacbio	octopusv	min4	0.925116	0.34927	0.507092
visor_pacbio	octopusv	min5	0.939701	0.303856	0.459221
visor_pacbio	octopusv	single_caller	0.614035	0.0123216	0.0241584
visor_pacbio	octopusv	union	0.709522	0.452311	0.552446
visor_pacbio	octopusv_4callers	union	0.782835	0.42362	0.54975
visor_pacbio	survivor	intersection	0.912587	0.194086	0.320095
visor_pacbio	survivor	min2	0.819872	0.351599	0.492144
visor_pacbio	survivor	min3	0.850518	0.340984	0.486802
visor_pacbio	survivor	min4	0.866296	0.324952	0.472621
visor_pacbio	survivor	min5	0.883947	0.290113	0.436851
visor_pacbio	survivor	union	0.675045	0.373453	0.480874
visor_pacbio	survivor_4callers	union	0.762494	0.360278	0.489343
visor_pacbio	svmerge	union	0.543974	0.409863	0.46749
visor_pacbio	svmerge_4callers	union	0.608396	0.436794	0.508508
