## Supplementary Dataset 3 for "OctopusV and TentacleSV: a one-stop toolkit for multi-sample, cross-platform structural variant comparison and analysis"

### Sheet: Sheet1
Same chromosome	chr1	Position	chr2	BND notation	Target SV type	Reciprocal pattern	Independent pattern	Merge pattern	Pattern classification	Correction notes
N	chr8	120538699	chr17	]chr17:39120761]N	TRA	Y			mate_bnd_pairs	Will keep BND format, will add RTID
N	chr17	39120761	chr8	]chr8:120538699]N	TRA	Y			mate_bnd_pairs	Will keep BND format, will add RTID
N	chr8	124536858	chr17	N[chr17:39911421[	TRA	Y			mate_bnd_pairs	Will keep BND format, will add RTID
N	chr17	39911421	chr8	N[chr8:124536858[	TRA	Y			mate_bnd_pairs	Will keep BND format, will add RTID
N	chr8	124536858	chr17	N]chr17:39911421]	TRA	Y			mate_bnd_pairs	Will keep BND format, will add RTID
N	chr17	39911421	chr8	[chr8:124536858[N	TRA	Y			mate_bnd_pairs	Will keep BND format, will add RTID
N	chr8	120538698	chr17	N]chr17:39120760]	TRA		Y		mate_bnd_pairs	Will keep BND format, unchanged when merge
N	chr17	39120761	chr8	]chr8:120538697]N	TRA		Y		mate_bnd_pairs	Will keep BND format, unchanged when merge
N	chr4	3231771	chr10	N]chr10:16270484]	TRA		Y		mate_bnd_pairs	Will keep BND format, unchanged when merge
N	chr10	16270484	chr4	N]chr4:3231771]	TRA		Y		mate_bnd_pairs	Will keep BND format, unchanged when merge
N	chr8	114844395	chr14	[chr14:85026553[N	TRA		Y		mate_bnd_pairs	Will keep BND format, unchanged when merge
N	chr14	85026553	chr8	[chr8:114844395[N	TRA		Y		mate_bnd_pairs	Will keep BND format, unchanged when merge
N	chr8	124536858	chr17	N[chr17:39911421[	TRA		Y		mate_bnd_pairs	Will keep BND format, unchanged when merge
N	chr17	39911421	chr8	N]chr8:124536858]	TRA		Y		mate_bnd_pairs	Will keep BND format, unchanged when merge
N	chr8	124536858	chr17	N[chr17:39911421[	TRA		Y		mate_bnd_pairs	Will keep BND format, unchanged when merge
N	chr17	39911421	chr8	[chr8:124536858[N	TRA		Y		mate_bnd_pairs	Will keep BND format, unchanged when merge
N	chr8	124536858	chr17	]chr17:39911421]N	TRA		Y		mate_bnd_pairs	Will keep BND format, unchanged when merge
N	chr17	39911421	chr8	[chr8:124536858[N	TRA		Y		mate_bnd_pairs	Will keep BND format, unchanged when merge
N	chr8	124536858	chr17	]chr17:39911421]N	TRA			Y	mate_bnd_pairs	Will be merged to one
N	chr17	39911421	chr8	N[chr8:124536858[	TRA			Y	mate_bnd_pairs	Will be merged to one
N	chr2	321681	chr13	N[chr13:123456[	TRA	Y			special_no_mate_diff_bnd_pair	Will keep BND format, will add RTID
N	chr2	321681	chr13	]chr13:123456]N	TRA	Y			special_no_mate_diff_bnd_pair	Will keep BND format, will add RTID
N	chr2	321681	chr13	N]chr13:123456]	TRA	Y			special_no_mate_diff_bnd_pair	Will keep BND format, will add RTID
N	chr2	321681	chr13	[chr13:123456[N	TRA	Y			special_no_mate_diff_bnd_pair	Will keep BND format, will add RTID
N	chr2	321681	chr13	N[chr13:123456[	TRA		Y		special_no_mate_diff_bnd_pair	Will keep BND format, unchanged when merge
N	chr2	321681	chr13	N]chr13:123456]	TRA		Y		special_no_mate_diff_bnd_pair	Will keep BND format, unchanged when merge
N	chr2	321681	chr13	N[chr13:123456[	TRA		Y		special_no_mate_diff_bnd_pair	Will keep BND format, unchanged when merge
N	chr2	321681	chr13	[chr13:123456[N	TRA		Y		special_no_mate_diff_bnd_pair	Will keep BND format, unchanged when merge
N	chr2	321681	chr13	N]chr13:123456]	TRA		Y		special_no_mate_diff_bnd_pair	Will keep BND format, unchanged when merge
N	chr2	321681	chr13	]chr13:123456]N	TRA		Y		special_no_mate_diff_bnd_pair	Will keep BND format, unchanged when merge
N	chr2	321681	chr13	]chr13:123456]N	TRA		Y		special_no_mate_diff_bnd_pair	Will keep BND format, unchanged when merge
N	chr2	321681	chr13	[chr13:123456[N	TRA		Y		special_no_mate_diff_bnd_pair	Will keep BND format, unchanged when merge
Y	chr10	67815819	chr10	N]chr10:69650962]	INV				same_chr_bnd_events	Will change to INV format, coordinate changed when merge
Y	chr1	234776445	chr1	[chr1:16725233[N	INV				same_chr_bnd_events	Will change to INV format, coordinate changed when merge
Y	chr1	9827256	chr1	N[chr1:40028978[	TRA (Forward translocation cut-paste)				same_chr_bnd_events	Will keep BND format, unchanged when merge
Y	chr1	40028978	chr1	]chr1:9827256]N	TRA (Forward translocation cut-paste)				same_chr_bnd_events	Will keep BND format, unchanged when merge
Y	chr10	69650962	chr10	N]chr10:67815819]	TRA (Reverse translocation cut-paste)				same_chr_bnd_events	Will keep BND format, unchanged when merge
Y	chr1	16725233	chr1	[chr1:234776445[N	TRA (Reverse translocation cut-paste)				same_chr_bnd_events	Will keep BND format, unchanged when merge
Y	chr7	117502838	chr7	]chr7:131967045]N	DUP (tandem duplication)				same_chr_bnd_events	Will change to DUP format, coordinate changed when merge
Y	chr7	131967045	chr7	N[chr7:117502838[	DUP (tandem duplication)				same_chr_bnd_events	Will change to DUP format, coordinate changed when merge
RTID (Related Translocation ID): Added to link related breakend events in the corrected format; Pattern Classification: Determines how OctopusV processes and groups related BND events; BND Notation: Follows the VCF 4.2 specification for breakend events; position Coordinates: Based on the reference genome coordinate system; translation Process: Each pattern is systematically analyzed and converted…
